# Common drugs alter microbial protein expression, but not composition in fecal cultures from Crohn’s disease patients

**DOI:** 10.1101/2023.08.19.553599

**Authors:** Heike E.F. Becker, Ronny Mohren, N. Giang Le, Luc J.J. Derijks, Daisy M.A.E. Jonkers, John Penders

**Author notes:** Corresponding authors: Daisy Jonkers, John Penders. authors contributed equally (Daisy M.A.E. Jonkers, John Penders).

## Abstract

**Introduction:** A substantial number of Crohn’s disease (CD) patients experience side-effects and/or non-response to medical drugs. In part, this might be attributed to the interaction of the intestinal microbiome with xenobiotics. The aim of this study was to explore the effect of common CD drugs on the patient’s microbiome *in vitro*.

**Methods:** The fecal microbiome of each of 5 CD patients was exposed to 42 μg/ml budesonide, 55 μg/ml 6-mercaptopurine (6-MP), 5 or 15 μg/ml tofacitinib, or DMSO-control in defined culture medium in an anaerobic chamber at 37°C for 24 hours. Subsequently, DNA and proteins were isolated and subjected to 16 rRNA gene amplicon sequencing and LC-MS proteomic analysis, respectively.

**Results:** Metagenomic and metaproteomic analyses revealed larger differences between donors than between drug exposures. Exposure to 6-MP and tofacitinib resulted in a significant alteration in the metaproteome when compared to the control condition, whereas no effect could be observed for budesonide. Applying a stringent selection, 33 proteins were more abundant and 93 less abundant in all 6-MP cultures and could thereby discriminate clearly between 6-MP and control. In contrast to metaproteomic analyses, metagenomic analyses only detected a lower relative abundance of *Colidextribacter* in 15 μg/ml tofacitinib cultures, but not in overall richness, diversity or community structure.

**Conclusion:** Tofacitinib and especially 6-MP clearly affect microbial function, but barely microbial composition *in vitro*. These drug-induced functional changes may subsequently influence host physiology and potentially inflammation in CD. Our findings emphasize the relevance to include functional microbial studies when investigating drug-microbiota interactions. Further research needs to elucidate the impact of 6-MP-induced microbial alterations on intestinal physiology and inflammation in CD.
