## supplementary table 1 for "Common drugs alter microbial protein expression, but not composition in fecal cultures from Crohn’s disease patients"

### Sheet: Sheet1
Query	KEGG Orthology	Definition	Score	Second best	Score	Pathway/System 1	Category	Pathway/System 2	Category	Pathway/System 3	Category
158337416-stool2_revised_C1020854_1_gene73130	K03671	trxA; thioredoxin 1	123			NOD-like receptor signaling pathway	Organismal Systems
159227541-stool2_revised_scaffold25988_1_gene73792	K02935	RP-L7, MRPL12, rplL; large subunit ribosomal protein L7/L12	114			Ribosome	Genetic Information Processing
585054.EFER_1259	K02794	manX; mannose PTS system EIIAB component [EC:2.7.1.191]	564			Fructose and mannose metabolism; amino sugar and nucleotide metabolism	Carbohydrate metabolism	Phosphotransferase system (PTS)	Environmental information processing
945360.SGF_03558	K02945	RP-S1, rpsA; small subunit ribosomal protein S1	1022			Ribosome	Genetic Information Processing
MH0002_GL0000401			21	K01915	6
MH0006_GL0122694	K00819	rocD, OAT; ornithine--oxo-acid transaminase [EC:2.6.1.13]	616			Arginine and proline metabolism	Amino acid metabolism
MH0012_GL0034577	K02881	RP-L18, MRPL18, rplR; large subunit ribosomal protein L18	141			Ribosome	Genetic Information Processing
MH0088_GL0018883	K01628	fucA; L-fuculose-phosphate aldolase [EC:4.1.2.17]	383			Pentose and glucoronate interconversions; Fructose and mannose metabolism	Carbohydrate metabolism
MH0108_GL0024497			409
MH0119_GL0095136			129
MH0124_GL0042725	K01610	E4.1.1.49, pckA; phosphoenolpyruvate carboxykinase (ATP) [EC:4.1.1.49]	957			Glycolysis/Gluconeogenesis; Citrate (TCA) cycle; Pyruvate metabolism	Carbohydrate metabolism	Carbon fixation in photosynthetic organisms		Energy metabolism
MH0132_GL0116012	K21571	susE_F; starch-binding outer membrane protein SusE/F	117			Structural proteins	Unclassified: signaling and cellular processes
MH0189_GL0062912	K01610	E4.1.1.49, pckA; phosphoenolpyruvate carboxykinase (ATP) [EC:4.1.1.49]	949			Glycolysis/Gluconeogenesis; Citrate (TCA) cycle; Pyruvate metabolism	Carbohydrate metabolism
MH0221_GL0065038			316
MH0227_GL0000098			53	K20026	50
MH0233_GL0055045	K03735	eutB; ethanolamine ammonia-lyase large subunit [EC:4.3.1.7]	805			Glycerophospholipid metabolism	Lipid metabolism
MH0271_GL0111927	K02356	efp; elongation factor P	275			Translation factors	Protein families: genetic information processing
MH0319_GL0143112	K00874	kdgK; 2-dehydro-3-deoxygluconokinase [EC:2.7.1.45]	571			Pentose phosphate pathway	Carbohydrate metabolism
MH0388_GL0035444			347
MH0426_GL0121766	K02358	tuf, TUFM; elongation factor Tu	589			Plant-pathogen interaction	Organismal systems; Protein families: genetic information processing; Protein families: signaling and cellular processes
N075A_GL0024089			117
NLM025_GL0020227			127
O2.UC34-2_GL0057596			19	K05818	3
O2.UC34-2_GL0100555			24	K21449	1
O2.UC36-0_GL0009215	K06142	hlpA, ompH; outer membrane protein	123			Structural proteins	Unclassified: signaling and cellular processes
O2.UC8-0_GL0055509			71	K19339	3
SZEY-22A_GL0075194			647
T2D-155A_GL0095379	K03563	csrA; carbon storage regulator	119			Two-component system	Environmental information processing	Biofilm formation	Cellular processes
T2D-51A_GL0034845	K03149	thiG; thiazole synthase [EC:2.8.1.10]	390			Thiamine metabolism	Metabolism of cofactors and vitamins
T2D-59A_GL0187991	K02078	acpP; acyl carrier protein	122			Fatty acid biosynthesis	Lipid metabolism	Biosynthesis of secondary metabolites
V1.CD35-1_GL0034101	K07400	nfuA; Fe/S biogenesis protein NfuA	380			Protein processing	Unclassified: genetic information processing
V1.CD49-0_GL0147548			85
V1.CD51-0_GL0006732	K01699	pduC; propanediol dehydratase large subunit [EC:4.2.1.28]	530	K06120	147	Propanoate metabolism	Carbohydrate metabolism
