## supplementary table 2 for "Common drugs alter microbial protein expression, but not composition in fecal cultures from Crohn’s disease patients"

### Sheet: Sheet1
Query	KEGG Orthology	Definition	Score	Second best	Score	Pathway/System 1	Category	Pathway/System 2	Category	Pathway/System 3	Category
158337416-stool2_revised_scaffold19814_1_gene163200			506
158802708-stool2_revised_scaffold4409_1_gene22386	K01951	guaA, GMPS; GMP synthase (glutamine-hydrolysing) [EC:6.3.5.2]	739			Purine metabolism	Nucleotide metabolism	Drug metabolism	Xenobiotics biodegradation and metabolism
159753524-stool2_revised_C559840_1_gene24005	K02358	tuf, TUFM; elongation factor Tu	384			Plant-pathogen interaction	Environmental adaptation; Protein families: genetic information processing
479437.Elen_2081			32	K04074	22
483217.BACDOR_00149			336	K21573	275
706434.HMPREF9429_01821	K00134	GAPDH, gapA; glyceraldehyde 3-phosphate dehydrogenase (phosphorylating) [EC:1.2.1.12]	549			Glycolysis/Gluconeogenesis	Carbohydrate metabolism	Carbon fixation in photosynthetic organisms	Energy metabolism
763597684-stool1_revised_scaffold65016_1_gene14015	K00762	pyrE; orotate phosphoribosyltransferase [EC:2.4.2.10]	323			Pyrimidine metabolism	Nucleotide metabolism
763860675-stool2_revised_scaffold55247_1_gene71570			433
765034022-stool1_revised_scaffold2424_2_gene43678			15	K06894	3
DLM003_GL0056833			380	K02483	41
DLM007_GL0040878			186	K19231	11
DLM013_GL0052115			68	K03676	10
DLM020_GL0066950	K01251	AHCY, ahcY; adenosylhomocysteinase [EC:3.13.2.1]	758			Cystein and methionine metabolism	Amino acid metabolism
DOM017_GL0050578			286
ED15A_GL0082445			734
MH0001_GL0009322	K02996	RP-S9, MRPS9, rpsI; small subunit ribosomal protein S9	204			Ribosome	Genetic information processing
MH0001_GL0016520	K02946	RP-S10, MRPS10, rpsJ; small subunit ribosomal protein S10	187			Ribosome	Genetic information processing
MH0002_GL0014846	K21572	susD; starch-binding outer membrane protein, SusD/RagB family	247			Transporters	Protein families: signaling and cellular processes
MH0002_GL0015178			187	K10536	155
MH0003_GL0111836	K02946	RP-S10, MRPS10, rpsJ; small subunit ribosomal protein S10	187			Ribosome	Genetic information processing
MH0005_GL0005664	K02864	RP-L10, MRPL10, rplJ; large subunit ribosomal protein L10	235			Ribosome	Genetic information processing
MH0009_GL0005166	K02358	tuf, TUFM; elongation factor Tu	691			Plant-pathogen interaction	Environmental adaptation; Protein families: genetic information processing
MH0011_GL0035987	K02356	efp; elongation factor P	318			Translation factors	Protein families: genetic information processing
MH0013_GL0000208	K00088	IMPDH, guaB; IMP dehydrogenase [EC:1.1.1.205]	812			Purine metabolism	Nucleotide metabolism	Drug metabolism	Xenobiotics biodegradation and metabolism
MH0020_GL0069515	K21572	susD; starch-binding outer membrane protein, SusD/RagB family	257			Transporters	Protein families: signaling and cellular processes
MH0023_GL0016768	K21572	susD; starch-binding outer membrane protein, SusD/RagB family	303			Transporters	Protein families: signaling and cellular processes
MH0036_GL0050294	K02358	tuf, TUFM; elongation factor Tu	262			Plant-pathogen interaction	Environmental adaptation; Protein families: genetic information processing
MH0057_GL0027286	K01868	TARS, thrS; threonyl-tRNA synthetase [EC:6.1.1.3]	1103			Aminoacyl-tRNA biosynthesis	Genetic information processing
MH0068_GL0046253	K00024	mdh; malate dehydrogenase [EC:1.1.1.37]	501			Citrate (TCA) cycle; pyrucate metabolism; glyoxylate and dicarboxylate metabolism	Carbohydrate metabolism	Cysteine and methionine metabolism	Amino acid metabolism	Carbon fixation in photpsynthetic organisms; carbon fixation in prokaryotes; methane metabolism	Energy metabolism
MH0079_GL0031558			374
MH0086_GL0026524	K13919	pduD; propanediol dehydratase medium subunit [EC:4.2.1.28]	287			Propanoate metabolism	Carbohydrate metabolism
MH0092_GL0094287
MH0096_GL0084530	K01610	E4.1.1.49, pckA; phosphoenolpyruvate carboxykinase (ATP) [EC:4.1.1.49]	974			Glycolysis/Gluconeogenesis; cytrate (TCA) cycle); pyruvate metabolism	Carbohydrate metabolism	Carbon fixation in photosynthetic organisms	Energy metabolism
MH0098_GL0017902	K21572	susD; starch-binding outer membrane protein, SusD/RagB family	258			Transporters	Protein families: signaling and cellular processes
MH0101_GL0025040	K00174	korA, oorA, oforA; 2-oxoglutarate/2-oxoacid ferredoxin oxidoreductase subunit alpha [EC:1.2.7.3 1.2.7.11]	575			Glycolysis/Gluconeogenesis; cytrate (TCA) cycle); pyruvate metabolism; butanoate metabolism	Carbohydrate metabolism	Carbon fixation pathways in prokaryotes	Energy metabolism
MH0101_GL0034074	K02982	RP-S3, rpsC; small subunit ribosomal protein S3	384			Ribosome	Genetic information processing
MH0137_GL0034447	K03585	acrA, mexA, adeI, smeD, mtrC, cmeA; membrane fusion protein, multidrug efflux system	333	K18898	106	beta-lactam resistance	Human diseases	Transporters	Protein families: signaling and cellular processes
MH0161_GL0139476			21	K07114	2
MH0161_GL0142172			741
MH0188_GL0111726	K02982	RP-S3, rpsC; small subunit ribosomal protein S3	379			Ribosome	Genetic information processing
MH0192_GL0059530	K00174	korA, oorA, oforA; 2-oxoglutarate/2-oxoacid ferredoxin oxidoreductase subunit alpha [EC:1.2.7.3 1.2.7.11]	515			Glycolysis/Gluconeogenesis; citrate (TCA) cycle; pyruvate metabolism; butanoate metabolism	Carbohydrate metabolism	Carbon fixation pathways in prokaryotes	Energy metabolism
MH0195_GL0100855	K21449	ata, sadA, emaA; trimeric autotransporter adhesin	189			Transporters	Protein families: signaling and cellular processes
MH0204_GL0010758	K20903	hgdA; (R)-2-hydroxyglutaryl-CoA dehydratase subunit alpha [EC:4.2.1.167]	606			Unclassified: metabolism
MH0212_GL0074546			19	K03686	1
MH0246_GL0017883			798
MH0252_GL0242206	K01610	E4.1.1.49, pckA; phosphoenolpyruvate carboxykinase (ATP) [EC:4.1.1.49]	968			Glycolysis/Gluconeogenesis; cytrate (TCA) cycle); pyruvate metabolism	Carbohydrate metabolism	Carbon fixation in photosynthetic organisms	Energy metabolism
MH0253_GL0063440			146
MH0257_GL0094356	K09022	ridA, tdcF, RIDA; 2-iminobutanoate/2-iminopropanoate deaminase [EC:3.5.99.10]	169			Unclassified: metabolism
MH0275_GL0039873	K02935	RP-L7, MRPL12, rplL; large subunit ribosomal protein L7/L12	167			Ribosome	Genetic information processing
MH0292_GL0056022	K02926	RP-L4, MRPL4, rplD; large subunit ribosomal protein L4	343			Ribosome	Genetic information processing
MH0298_GL0040831	K00927	PGK, pgk; phosphoglycerate kinase [EC:2.7.2.3]	591			Glycolysis/Gluconeogenesis	Carbohydrate metabolism	Carbon fixation in photosynthetic organisms	Energy metabolism	Signal transduction	Environmental information processing
MH0305_GL0136397	K00262	E1.4.1.4, gdhA; glutamate dehydrogenase (NADP+) [EC:1.4.1.4]	692			Arginine biosynthesis; alanine, aspartate and glutamate metabolism	Amino acid metabolism	Nitrogen metabolism	Energy metabolism
MH0314_GL0096006	K04043	dnaK, HSPA9; molecular chaperone DnaK	1023			RNA degradation	Genetic information processing	Messenger RNA biogenesis; chaperones and folding catalysts	Protein families: genetic information processing	Exosome	Protein families: signaling and cellular processes
MH0314_GL0144412	K11751	ushA; 5'-nucleotidase / UDP-sugar diphosphatase [EC:3.1.3.5 3.6.1.45]	386			Purine metabolism; pyrimidine metabolism	Nucleotide metabolism	Nicotinate and nicotinamide metabolism	Metabolism of cofactors and vitamins
MH0321_GL0050984			222
MH0338_GL0139664	K07030	fakA; fatty acid kinase [EC:2.7.2.18]	477			Unclassified: metabolism
MH0372_GL0053538	K02346	dinB; DNA polymerase IV [EC:2.7.7.7]	475			DNA repair and recombination proteins	Protein families: genetic information processing
MH0409_GL0045923	K02358	tuf, TUFM; elongation factor Tu	644			Plant-pathogen interaction	Environmental adaptation	Translation factors; mitochondrial biogenesis	Protein families: genetic information processing	Exosome	Protein families: signaling and cellular processes
MH0415_GL0028720	K01610	E4.1.1.49, pckA; phosphoenolpyruvate carboxykinase (ATP) [EC:4.1.1.49]	908			Glycolysis/Gluconeogenesis; citrate (TCA) cycle; pyruvate metabolism	Carbohydrate metabolism	Carbon fixation in photosynthetic organisms	Energy metabolism
MH0419_GL0091154	K00172	porC, porG; pyruvate ferredoxin oxidoreductase gamma subunit [EC:1.2.7.1]	280			Glycolysis/Gluconeogenesis; citrate (TCA) cycle; pyruvate metabolism; propanoate metabolism; butanoate metabolism	Carbohydrate metabolism	Carbon fixation pathways in prokaryotes; methane metabolism	Energy metabolism	Nitrotoluene degradation	Xenobiotics biodegradation and metabolism
MH0433_GL0156385			326
MH0435_GL0054999	K02838	frr, MRRF, RRF; ribosome recycling factor	231			Translation factors	Protein families: genetic information processing
N024A_GL0024077	K02935	RP-L7, MRPL12, rplL; large subunit ribosomal protein L7/L12	186			Ribosome	Genetic information processing
N042A_GL0057422	K00058	serA, PHGDH; D-3-phosphoglycerate dehydrogenase / 2-oxoglutarate reductase [EC:1.1.1.95 1.1.1.399]	252			Glycerine, serine and threonine metabolism; cysteine and methionine metabolism	Amino acid metabolism	Methane metabolism	Energy metabolism	Exosome	Protein families: signaling and cellular processes
N062A_GL0007255			289	K03772	28
NLM002_GL0011864	K01676	E4.2.1.2A, fumA, fumB; fumarate hydratase, class I [EC:4.2.1.2]	875			Citrate (TCA) cycle; pyruvate metabolism	Carbohydrate metabolism	Carbon fixation pathways in prokaryotes	Energy metabolism
NOM026_GL0048494	K00174	korA, oorA, oforA; 2-oxoglutarate/2-oxoacid ferredoxin oxidoreductase subunit alpha [EC:1.2.7.3 1.2.7.11]	899			Glycolysis/Gluconeogenesis; citrate (TCA) cycle; pyruvate metabolism; butanoate metabolism	Carbohydrate metabolism	Carbon fixation pathways in prokaryotes	Energy metabolism
O2.CD2-0-PT_GL0087161			391
O2.UC1-2_GL0137424	K02954	RP-S14, MRPS14, rpsN; small subunit ribosomal protein S14	167			Ribosome	Genetic information processing
O2.UC43-1_GL0082868			130	K03285	28
O2.UC53-2_GL0085822	K03781	katE, CAT, catB, srpA; catalase [EC:1.11.1.6]	818			Glyoxylate and dicarboxylate metabolism	Carbohydrate metabolism	FoxO signaling pathway	Environmental information processing	Tryptophan metabolism	Amino acid metabolism
SZEY-58A_GL0009601			532
SZEY-59A_GL0030225	K03106	SRP54, ffh; signal recognition particle subunit SRP54 [EC:3.6.5.4]	706			Quorum sensing	Cellular processes	Protein export	Genetic information processing		Environmental information processing
T2D-8A_GL0085966	K01610	E4.1.1.49, pckA; phosphoenolpyruvate carboxykinase (ATP) [EC:4.1.1.49]	950			Glycolysis/Gluconeogenesis; cytrate (TCA) cycle); pyruvate metabolism	Carbohydrate metabolism	Carbon fixation in photosynthetic organisms	Energy metabolism
V1.CD19-0_GL0199102	K02437	gcvH, GCSH; glycine cleavage system H protein	168			Glycine, serine and threonine metabolism	Amino acid metabolism	Glyoxylate and dicarboxylate metabolism	Carbohydrate metabolism
V1.CD38-0_GL0159648			512
V1.CD42-0_GL0077013			303
V1.CD44-4_GL0050129			527
V1.CD46-0_GL0086187	K21577	grdC; glycine/sarcosine/betaine reductase complex component C subunit beta [EC:1.21.4.2 1.21.4.3 1.21.4.4]	509			Unclassified: metabolism
V1.FI21_GL0027721	K21449	ata, sadA, emaA; trimeric autotransporter adhesin	265			Transporters	Protein families: signaling and cellular processes
V1.FI33_GL0129396			436
V1.FI36_GL0233907			76	K19701	31
V1.UC11-5_GL0012735	K02784	ptsH; phosphocarrier protein HPr	115			Phosphotransferase system	Environmental information processing	Transporters	Protein families: signaling and cellular processes
V1.UC14-1_GL0081888			374
V1.UC3-2_GL0015348			134
V1.UC37-0_GL0109799	K02864	RP-L10, MRPL10, rplJ; large subunit ribosomal protein L10	210			Ribosome	Genetic information processing
V1.UC4-5_GL0116342			23	K12132	15
V1.UC49-0_GL0020682	K02784	ptsH; phosphocarrier protein HPr	119			Phosphotransferase system	Environmental information processing	Transporters	Protein families: signaling and cellular processes
V1.UC54-0_GL0062080	K00613	GATM; glycine amidinotransferase [EC:2.1.4.1]	723			Glycerine, serine and threonine metabolism; arginine and proline metabolism	Amino acid metabolism
V1.UC54-0_GL0175697	K03671	trxA; thioredoxin 1	133			NOD-like receptor signaling pathway	Organismal systems
V1.UC54-0_GL0207360	K02968	RP-S20, rpsT; small subunit ribosomal protein S20	116			Ribosome	Genetic information processing
V1.UC61-0_GL0055286	K02564	nagB, GNPDA; glucosamine-6-phosphate deaminase [EC:3.5.99.6]	446			Amino sugar and nucleotide sugar metabolism	Carbohydrate metabolism
